# *Chlamydia trachomatis* outbreak: when the virulence-associated genome backbone imports a prevalence-associated major antigen signature

**DOI:** 10.1101/622324

**Authors:** Vítor Borges, Dora Cordeiro, Ana Isabel Salas, Zohra Lodhia, Cristina Correia, Joana Isidro, Cândida Fernandes, Ana Maria Rodrigues, Jacinta Azevedo, João Alves, João Roxo, Miguel Rocha, Rita Côrte-Real, Luís Vieira, Maria José Borrego, João Paulo Gomes

**Affiliations:** Bioinformatics Unit, Department of Infectious Diseases, National Institute of Health, Lisbon, Portugal; National Reference Laboratory (NRL) for Curable Sexually Transmitted Infections (STIs), National Institute of Health, Lisbon, Portugal; Sexually Transmitted Diseases Clinic, Dermatovenereology Department, Centro Hospitalar e Universitário de Lisboa Central, Lisbon, Portugal; Sexually Transmitted Diseases Clinic, Lapa Health Centre, Lisbon, Portugal; CheckpointLX, Grupo de Ativistas em Tratamentos, Lisbon, Portugal; Innovation and Technology Unit, Department of Human Genetics, National Institute of Health, Lisbon, Portugal

**Keywords:** *Chlamydia trachomatis*, Lymphogranuloma venereum (LGV), recombination, *ompA*, inter-clade exchange

## Abstract

*Chlamydia trachomatis* is the most prevalent sexually transmitted bacteria worldwide and the causative agent of blinding trachoma. Strains are classified based on *ompA* genotypes, which are strongly linked with differential tissue tropism and disease outcomes. A lymphogranuloma venereum (LGV) epidemics, characterized by ulcerative proctitis, has emerged in the last two decades (mainly L2b genotype), raising high concern especially due to its circulation among men who have sex with men (MSM). Here, we report an ongoing outbreak (mostly affecting HIV-positive MSM engaging in high-risk practices) caused by an L2b strain with a rather unique genome makeup that precluded the laboratory notification of this outbreak as LGV due to its non-LGV *ompA* signature. Homologous recombination mediated the transfer of a ~4.5Kbp fragment enrolling *CT681/ompA* and neighboring genes (CT677/*rrf*, CT678/*pyrH*, CT679/*tsf*, CT680/*rpsB*) from a serovar D/Da strain likely possessing the typical T1 clade genome backbone associated with most prevalent genotypes (E and F). The hybrid L2b/D-Da strain presents the adhesin and immunodominant antigen MOMP (coded by *ompA*) with an epitope repertoire typical of non-invasive genital strains, while keeping the genome-dispersed virulence fingerprint of a classical LGV (L2b) strain. As previously reported for inter-clade *ompA* exchange among non-LGV clades, this unprecedented *C. trachomatis* genomic mosaic involving a contemporary epidemiologically and clinically relevant LGV strain may have implications on its transmission, tissue tropism and pathogenic capabilities. The emergence of such variants with epidemic and pathogenic potential highlights the need of more oriented surveillance strategies focused on capturing the C. *trachomatis* evolution in action.
