## Supplemental Table S1 for "*Chlamydia trachomatis* outbreak: when the virulence-associated genome backbone imports a prevalence-associated major antigen signature"

### Sheet: Folha1
Supplemental Table S1. List of samples studied and associated data (clinical specimen, DNA and WGS metadata)
Sample designation	Date of Sampling	Patient	Clinical specimen	[DNA] ng/µl	n.º C. trachomatis genome copies / µl	n.º human genome copies / µl	amount DNA (ng) (input WGS) a	n.º C. trachomatis genome copies (input WGS) a	WGS data	n.º raw reads persample	% QC reads on target b	% of the genome sequenced b	Reads matching the "L2b" plasmid c	Reads matching recombinant fragment c	Reads / Assembly accession number d
Ct_recL2b/D_PT01	2017-04-28	1	Anoretal swab	6.95	1112	39040	---	---	---	---	---	---	---	---	---
Ct_recL2b/D_PT02 e	2017-05-04	2	Anoretal swab	2.63	892	17760	18.41	6244	√	822930	10.91	0.028384	Yes	Yes	ERR3288036
Ct_recL2b/D_PT03	2017-06-12	3	Urine	0.05	35.96	67.6	---	---	---	---	---	---	---	---	---
Ct_recL2b/D_PT04a	2017-07-12	4	Anoretal swab	20.1	11640	2320	140.7	81480	√	2087196	50.67	97.9547	Yes	Yes	ERR3288035
Ct_recL2b/D_PT05	2017-08-29	5	Anoretal swab	19.1	37040	33560	133.7	259280	√	2413438	89.31	98.8316	Yes	Yes	ERR3288031 / ERZ870055
Ct_recL2b/D_PT06	2017-08-29	6	Anoretal swab	0.173	35.84	40	---	---	---	---	---	---	---	---	---
Ct_recL2b/D_PT04b	2017-09-05	4	Anoretal swab	19.2	824	26360	---	---	---	---	---	---	---	---	---
Ct_recL2b/D_PT07	2017-09-07	7	Anoretal swab	1.79	5600	876	12.53	39200	√	1947604	80.08	98.3758	Yes	Yes	ERR3288029
Ct_recL2b/D_PT08 e	2017-09-20	8	Anoretal swab	3.29	1968	15400	23.03	13776	√	5737336	0.29	1.21019	Yes	Yes	ERR3288025
Ct_recL2b/D_PT09	2017-10-16	9	Oropharyngeal swab	0.757	205.2	6000	---	---	---	---	---	---	---	---	---
Ct_recL2b/D_PT10 e	2017-11-27	10	Anoretal swab	4.01	1132	12920	28.07	7924	√	2291380	19.7	86.096	Yes	Yes	ERR3288033
Ct_recL2b/D_PT11	2018-02-07	11	Anoretal swab	0.771	113.2	244.8	---	---	---	---	---	---	---	---	---
Ct_recL2b/D_PT12	2018-02-21	12	Anoretal swab	2.61	1580	4600	18.27	11060	√	3480234	42.57	98.5134	Yes	Yes	ERR3288034
Ct_recL2b/D_PT13	2018-03-08	13	Anoretal swab	0.341	225.2	52	---	---	---	---	---	---	---	---	---
Ct_recL2b/D_PT14	2018-04-04	14	Anoretal swab	0.395	48.8	38.36	---	---	---	---	---	---	---	---	---
Ct_recL2b/D_PT15 e	2018-05-10	15	Anoretal swab	4.35	4760	8640	30.45	33320	√	2606470	38.6	97.1385	Yes	Yes	ERR3288032
Ct_recL2b/D_PT16 e	2018-05-10	16	Anoretal swab	2.06	3124	18920	14.42	21868	√	1172430	14.91	10.5378	Yes	Yes	ERR3288028
Ct_recL2b/D_PT17	2018-05-15	17	Anoretal swab	0.328	80	40	---	---	---	---	---	---	---	---	---
Ct_recL2b/D_PT18 e	2018-05-21	18	Anoretal swab	6.27	4760	35120	43.89	33320	√	2344282	4.72	38.9723	Yes	Yes	ERR3288030
Ct_recL2b/D_PT19	2018-06-07	19	Anoretal swab	0.145	115.2	140.8	---	---	---	---	---	---	---	---	---
Ct_recL2b/D_PT20	2018-06-07	20	Anoretal swab	5.98	536	14000	---	---	---	---	---	---	---	---	---
Ct_recL2b/D_PT21	2018-07-20	21	Anoretal swab	0.567	80	700	---	---	---	---	---	---	---	---	---
Ct_recL2b/D_PT22	2018-08-20	22	Anoretal swab	---	---	---	---	---	---	---	---	---	---	---	---
Ct_recL2b/D_PT23	2018-08-27	23	Anoretal swab	8.4	680	13200	58.8	4760	√	520248	4.55	0.174605	Yes	Yes	ERR3288026
Ct_recL2b/D_PT24	2018-09-04	24	Anoretal swab	3.67	964	15520	25.69	6748	√	1459370	18.24	11.3704	Yes	Yes	ERR3288027
Ct_recL2b/D_PT25	2018-11-10	25	Anoretal swab	---	---	---	---	---	---	---	---	---	---	---	---
a Values refer to the amount of total DNA / C. trachomatis genome copies that were subjected to the targeted DNA enrichment process (i.e., input DNA sample for SureSelect XT HS Target Enrichment).
b Values refer to the number of mapped reads (i.e., % reads on target) and proportion of the genome captured with at least 10 reads (i.e., horizontal coverage) after mapping quality-controlled (QC) reads against the L2b/UCH-1/proctitis genome (NCBI accession numbers: AM884177.2/NC_010280.2 for chromosome and AM886279.1 for the plasmid), using Snippy (version 4.1.0; https://github.com/tseemann/sni…
c Confirmation after visual inspection of the reads' mapping profile with Integrative Genomics Viewer (http://software.broadinstitute.org/software/igv/).
d In order to avoid releasing reads matching to the human genome, the set of reads released (ENA Project PRJEB32243) correspond to C.trachomatis-specific quality-controlled (QC) reads obtained after mapping against the assembly of a representative strain (Ct_recL2b/D_PT05) of the hybrid L2b/D C. trachomatis outbreak strain (ENA accession numbers ERZ870055)
e The low percentage of C. trachomatis-specific reads (i.e., % reads on target) obtained for some of these samples may have been due to the attempt to simultaneously capture the genome of the co-infecting Neisseria gonorrhoeae.
---, no data.
