## Supplemental Table S2 for "*Chlamydia trachomatis* outbreak: when the virulence-associated genome backbone imports a prevalence-associated major antigen signature"

### Sheet: Folha1
Supplemental Table S2. Variant sites (SNPs and small indels) detected among the hybrid L2b/D-Da clones when compared with the genome of the parental-like L2b strain (L2b/UCH-1/proctitis) (excluding variants in the ompA-containing recombinant region).
Genome position (L2b/UCH-1/proctitis) a	Nucleotide(s) in the reference	Ct_recL2b/D_PT04a	Ct_recL2b/D_PT05	Ct_recL2b/D_PT07	Ct_recL2b/D_PT12	Ct_recL2b/D_PT15	Presence of the genetic markers in partially sequenced L2b/D-Da clones b	Variant type	CDS / intergenic region (IGR)	Gene position	Protein position	Protein effect	Nucleotide change 5' > 3' (gene)	Amino acid change	Locus_tag (L2b/UCH-1/proctitis) a	LOCUS (D/UW-3/CX; NC_000117)	PRODUCT	Potential homoplasic site c
30985	T	T	T	T	C	C	PT18	SNP	CDS	313/489	105/162	non-synonymous change	313A>G	Thr105Ala	CTLON_RS00120	CT654	DUF1137 domain-containing protein	YES (ocular, T1, T2, non-L2b LGV)
35422	C	C	C	C	T	C	PT18	SNP	CDS	814/1473	272/490	non-synonymous change	814G>A	Gly272Ser	CTLON_RS00155	CT660/ gyrA_2	DNA topoisomerase IV subunit A	NO (de novomutation)
54140	A	G	G	G	G	G	PT08; PT10; PT16; PT18; PT24	SNP	CDS	258/1071	86/356	synonymous change	258T>C	---	CTLON_RS00235	CT675/katG	protein arginine kinase	YES (ocular, T1, LGV)
127339-127351	ATAAAGGCCATTC	A	A	A	A	A	PT8; PT10; PT16; PT18	Deletion	IGR	---	---	---	---	---	---	IGR CT734 - CT735/dagA_2	lipoprotein	YES (ocular, T1, T2, non-L2b LGV)
172232	T	C	C	C	C	C	PT10; PT16; PT18; PT24	SNP	CDS	314/738	105/245	non-synonymous change	314T>C	Phe105Ser	CTLON_RS00730	CT759/nlpD	LysM peptidoglycan-binding domain-containing protein	YES (ocular, T1, T2, non-L2b LGV)
186288	T	C	C	C	C	C	PT10; PT16; PT18; PT23	SNP	IGR	---	---	---	---	---	---	IGR CT772/ppa - CT773/ldh	hypothetical protein	YES (ocular, T1, T2, non-L2b LGV)
224950	A	C	C	C	C	A	PT10; PT16; PT18; PT24	SNP	CDS	292/2871	98/956	non-synonymous change	292T>G	Phe98Val	CTLON_RS00980	CT806/ptr	insulinase family protein	YES (ocular, T1, T2, non-L2b LGV)
246778	A	G	G	G	G	A	PT08; PT10; PT16; PT18; PT23	SNP	IGR	---	---	---	---	---	---	IGR CT822/sucD-CT823/htrA	---	NO (de novomutation)
271709	T	T	T	T	C	T	PT18	SNP	CDS	1920/2742	640/913	synonymous change	1920T>C	---	CTLON_RS01170	CT841/ftsH	ATP-dependent zinc metalloprotease FtsH	YES (ocular, T1, T2, non-L2b LGV)
418155	A	A	A	A	G	G	PT18	SNP	CDS	1509/1683	503/560	synonymous change	1509A>G	---	CTLON_RS01795	CT082	hypothetical protein	NO (de novomutation)
433940	A	G	G	G	G	G	PT08; PT10; PT16; PT18; PT24	SNP	CDS	1032/2691	344/896	synonymous change	1032T>C	---	CTLON_RS01865	CT096/infB	translation initiation factor IF-2	YES (ocular, T1, T2, non-L2b LGV)
440368	C	T	T	T	C	C	PT08; PT10; PT16; PT23; PT24	SNP	CDS	47/462	16/153	non-synonymous change	47C>T	Pro16Leu	CTLON_RS01895	CT102	hypothetical protein	NO (de novomutation)
448781	T	T	T	T	G	G	PT18	SNP	IGR	---	---	---	---	---	---	IGR CT109-CT110	---	NO (de novomutation)
481203-481209	poly(7G)	poly(8G)	poly(8G)	poly(8G)	poly(7G)	poly(7G)	PT10; PT16	Insertion	IGR	---	---	---	---	---	---	IGR CT141/secA_1 - CT142	---	YES (LGV)
504692-504697	GCAGTA	G	G	G	GCAGTA	GCAGTA	PT10; PT16	Deletion	CDS	300/1203	99/400	frameshift deletion	296-300 delTACTG	Ile99frameshift	CTLON_RS02180	CT157	Phospholipase D Protein / DUF1669 domain-containing protein	NO (de novomutation)
508636	C	C	C	C	T	T	PT18	SNP	IGR	---	---	---	---	---	---	IGR CT162-CT163	---	NO (de novomutation)
570404	G	A	A	A	A	A	PT10; PT16; PT18; PT24	SNP	CDS	125/807	42/268	non-synonymous change	125C>T	Ala42Val	CTLON_RS02535	CT223	inclusion membrane protein	NO (de novomutation)
589481	A	G	G	G	G	G	PT16; PT18; PT23; PT24	SNP	CDS	460/522	154/173	non-synonymous change	460A>G	Ser154Gly	CTLON_RS02630	CT242	OmpH family outer membrane protein	NO (de novomutation)
603524	A	A	A	A	A	G	---	SNP	IGR	---	---	---	---	---	---	IGR CT252/lgt-CT253	---	NO (de novomutation)
621081	C	A	A	A	A	A	PT02; PT10; PT16; PT18; PT24	SNP	CDS	1147/1944	383/647	non-synonymous change	1147G>T	Ala383Ser	CTLON_RS02770	CT270/pbp3	penicillin-binding protein 2	YES (ocular, T1, T2, non-L2b LGV)
623605	G	A	A	A	G	G	PT10; PT16; PT24	SNP	IGR	---	---	---	---	---	---	IGR CT272-CT273	---	NO (de novomutation)
636299-636300	TA	T	T	T	T	T	PT10; PT16; PT18; PT24	Deletion	IGR	---	---	---	---	---	---	IGR CT285/lplA_1 - CT286/clpC	---	NO (de novomutation)
640263-642268	poly(6A)	poly(7A)	poly(7A)	poly(7A)	poly(7A)	poly(7A)	PT10; PT18	Insertion	IGR	---	---	---	---	---	---	IGR CT287/mnmA - CT288	---	YES (T1, T2, non-L2b LGV)
640722	T	C	C	C	C	C	PT08; PT10; PT16; PT18; PT23; PT24	SNP	CDS	406/1695	136/564	synonymous change	406T>C	---	CTLON_RS02860	CT288	hypothetical protein	NO (de novomutation)
709775	C	C	C	C	T	T	PT18	SNP	CDS	614/633	205/210	non-synonymous change	614G>A	Ser205Asn	CTLON_RS03165	CT343	tRNA threonylcarbamoyladenosine biosynthesis protein TsaB	NO (de novomutation)
710601	C	C	C	C	C	T	---	SNP	IGR	---	---	---	---	---	---	IGR CT343 - CT344/Ion	---	NO (de novomutation)
743179	G	G	G	G	A	G	PT18	SNP	IGR	104/1329	35/442	non-synonymous change	104G>A	Cys35Tyr	CTLON_RS03320	CT372	carbohydrate porin	NO (de novomutation)
755877	C	A	A	A	C	C	PT02; PT10; PT16; PT24	SNP	CDS	590/732	197/243	non-synonymous change	590C>A	Pro197Gln	CTLON_RS03380	CT383	hypothetical protein	NO (de novomutation)
850000-850003	TGCA	T	T	T	TGCA	TGCA	PT02; PT8; PT10; PT16	Deletion	CDS	481/3006	161/1001	in frame deletion	481-483 delGCA	Ala161deletion	CTLON_RS03780	CT456/tarp	type III secretion system actin-recruiting effector Tarp	YES (non-L2b LGV)
907160	C	C	C	C	T	T	PT18	SNP	CDS	328/498	110/165	non-synonymous change	328G>A	Ala110Thr	CTLON_RS04100	CT512/rs5	30S ribosomal protein S5	NO (de novomutation)
919608-919618	poly(11T)	poly(12T)	poly(12T)	poly(12T)	poly(12T)	poly(12T)	PT10; PT16; PT23; PT24	Insertion	IGR	---	---	---	---	---	---	IGR CT533 - CT534	---	YES (ocular, T1, T2, LGV)
950999	T	C	C	C	C	C	PT08; PT10; PT16; PT18; PT23; PT24	SNP	CDS	931/978	311/325	non-synonymous change	931T>C	Ser311Pro	CTLON_RS04340	CT559/yscJ	EscJ/YscJ/HrcJ family type III secretion inner membrane ring protein	YES (T1, non-L2b LGV)
1011946	C	C	C	C	T	T	PT18	SNP	CDS	285/1353	95/450	synonymous change	285G>A	---	CTLON_RS04635	CT613/folP	dihydropteroate synthase	YES (ocular, T1, T2, non-L2b LGV)
1026458	A	A	A	A	G	G	PT18	SNP	CDS	1154/1956	385/651	non-synonymous change	1154T>C	Ile385Thr	CTLON_RS04685	CT622	hypothetical protein	YES (ocular, T1, T2, non-L2b LGV)
1030105	T	C	C	C	T	T	PT08; PT10; PT16; PT24	SNP	CDS	770/1611	257/536	non-synonymous change	770A>G	Glu257Gly	CTLON_RS04700	CT624	murein biosynthesis integral membrane protein MurJ	NO (de novomutation)
a Reference genome used for comparison: L2b/UCH-1/proctitis (NCBI accession numbers: AM884177.2/NC_010280.2 for chromosome and AM886279.1 for the plasmid).
b List of strains with partial WGS data for which was possible to confirm variant sites detected among the five complete or near-complete genomes [confirmation after visual inspection of the reads' mapping profile with Integrative Genomics Viewer (http://software.broadinstitute.org/software/igv/)].
c Inspection if the SNP/indels displayed by recombinant L2b/D-Da clones are homoplasies ( i.e., occur on different branches of the C. trachomatis tree described by Harris et al. 2012). The main branches of the species tree from where the homoplasic SNP/indel could have been imported are indicated within brackets. Potential non-homoplasic mutations are indicated as "de novo mutation".
